# Pleomorphic Adenoma Gene 1 Is Needed For Timely Zygotic Genome Activation and Early Embryo Development

**DOI:** 10.1101/305375

**Authors:** Elo Madissoon, Anastasios Damdimopoulos, Shintaro Katayama, Kaarel Krjutškov, Elisabet Einarsdottir, Katariina Mamia, Bert De Groef, Outi Hovatta, Juha Kere, Pauliina Damdimopoulou

## Abstract

Pleomorphic adenoma gene 1 (PLAG1) is a transcription factor involved in cancer and growth. We discovered a *de novo* DNA motif containing a PLAG1 binding site in the promoters of genes activated during zygotic genome activation (ZGA) in human embryos. This motif was located within an Alu element in a region that was conserved in the murine B1 element. We show that maternally provided *Plag1* is essential for timely mouse preimplantation embryo development. Heterozygous mouse embryos lacking maternal *Plag1* showed disrupted regulation of 1,089 genes, spent significantly longer time in the 2-cell stage, and started expressing *Plag1* ectopically from the paternal allele. The *de novo* PLAG1 motif was enriched in the promoters of the genes whose activation was delayed in the absence of *Plag1*. Further, these mouse genes showed a significant overlap with genes upregulated during human ZGA that also contain the motif. By gene ontology, the mouse and human ZGA genes with *de novo* PLAG1 motifs were involved in ribosome biogenesis and protein synthesis. Collectively, our data suggest that PLAG1 affects embryo development in mice and humans through a conserved DNA motif within Alu/B1 elements located in the promoters of a subset of ZGA genes.
