## Supplementary material for "Pleomorphic Adenoma Gene 1 Is Needed For Timely Zygotic Genome Activation and Early Embryo Development"

### Sheet: Delayed_up_GO_clusters
GO.ID	term	cluster
GO:1903146	regulation of mitophagy	8
GO:0030521	androgen receptor signaling pathway	8
GO:1902235	regulation of endoplasmic reticulum stre...	8
GO:0001824	blastocyst development	7
GO:0009987	cellular process	7
GO:0008608	attachment of spindle microtubules to ki...	7
GO:0007059	chromosome segregation	7
GO:0000422	mitophagy	7
GO:1903008	organelle disassembly	7
GO:0061726	mitochondrion disassembly	7
GO:0006998	nuclear envelope organization	7
GO:0007067	mitotic nuclear division	7
GO:1904872	regulation of telomerase RNA localizatio...	6
GO:1904874	positive regulation of telomerase RNA lo...	6
GO:0051236	establishment of RNA localization	6
GO:0090671	telomerase RNA localization to Cajal bod...	6
GO:0090672	telomerase RNA localization	6
GO:0006403	RNA localization	6
GO:0090670	RNA localization to Cajal body	6
GO:0071426	ribonucleoprotein complex export from nu...	5
GO:0071428	rRNA-containing ribonucleoprotein comple...	5
GO:0051169	nuclear transport	5
GO:0051168	nuclear export	5
GO:0006913	nucleocytoplasmic transport	5
GO:0006405	RNA export from nucleus	5
GO:0050658	RNA transport	5
GO:0050657	nucleic acid transport	5
GO:0015931	nucleobase-containing compound transport	5
GO:0090151	establishment of protein localization to...	5
GO:0006626	protein targeting to mitochondrion	5
GO:0045047	protein targeting to ER	5
GO:0006605	protein targeting	5
GO:0071166	ribonucleoprotein complex localization	5
GO:0070585	protein localization to mitochondrion	5
GO:0033365	protein localization to organelle	5
GO:0070972	protein localization to endoplasmic reti...	5
GO:0072655	establishment of protein localization to...	5
GO:0072594	establishment of protein localization to...	5
GO:0072599	establishment of protein localization to...	5
GO:0008152	metabolic process	4
GO:0009058	biosynthetic process	4
GO:0006807	nitrogen compound metabolic process	4
GO:0044238	primary metabolic process	4
GO:1901657	glycosyl compound metabolic process	4
GO:1901566	organonitrogen compound biosynthetic pro...	4
GO:1901564	organonitrogen compound metabolic proces...	4
GO:0009059	macromolecule biosynthetic process	4
GO:1901576	organic substance biosynthetic process	4
GO:1901360	organic cyclic compound metabolic proces...	4
GO:0071704	organic substance metabolic process	4
GO:0019538	protein metabolic process	4
GO:0010467	gene expression	4
GO:0043170	macromolecule metabolic process	4
GO:0009086	methionine biosynthetic process	3
GO:0009069	serine family amino acid metabolic proce...	3
GO:0006555	methionine metabolic process	3
GO:0006760	folic acid-containing compound metabolic...	3
GO:0006139	nucleobase-containing compound metabolic...	3
GO:0072527	pyrimidine-containing compound metabolic...	3
GO:0042558	pteridine-containing compound metabolic ...	3
GO:0009124	nucleoside monophosphate biosynthetic pr...	3
GO:0006220	pyrimidine nucleotide metabolic process	3
GO:0009167	purine ribonucleoside monophosphate meta...	3
GO:0009123	nucleoside monophosphate metabolic proce...	3
GO:0009161	ribonucleoside monophosphate metabolic p...	3
GO:0009126	purine nucleoside monophosphate metaboli...	3
GO:0046034	ATP metabolic process	3
GO:0009116	nucleoside metabolic process	3
GO:0009119	ribonucleoside metabolic process	3
GO:0046128	purine ribonucleoside metabolic process	3
GO:0042278	purine nucleoside metabolic process	3
GO:0034248	regulation of cellular amide metabolic p...	3
GO:0043604	amide biosynthetic process	3
GO:0044271	cellular nitrogen compound biosynthetic ...	3
GO:0006518	peptide metabolic process	3
GO:0034641	cellular nitrogen compound metabolic pro...	3
GO:0043603	cellular amide metabolic process	3
GO:0034645	cellular macromolecule biosynthetic proc...	3
GO:0044260	cellular macromolecule metabolic process	3
GO:0044267	cellular protein metabolic process	3
GO:0044249	cellular biosynthetic process	3
GO:0044237	cellular metabolic process	3
GO:0046483	heterocycle metabolic process	3
GO:0006725	cellular aromatic compound metabolic pro...	3
GO:0033233	regulation of protein sumoylation	3
GO:0016925	protein sumoylation	3
GO:0006448	regulation of translational elongation	3
GO:0006417	regulation of translation	3
GO:0043043	peptide biosynthetic process	3
GO:0006413	translational initiation	3
GO:0006414	translational elongation	3
GO:0006412	translation	3
GO:0002181	cytoplasmic translation	3
GO:0032069	regulation of nuclease activity	2
GO:0048025	negative regulation of mRNA splicing, vi...	2
GO:1903312	negative regulation of mRNA metabolic pr...	2
GO:0033119	negative regulation of RNA splicing	2
GO:0050686	negative regulation of mRNA processing	2
GO:0006376	mRNA splice site selection	2
GO:0000245	spliceosomal complex assembly	2
GO:0000469	cleavage involved in rRNA processing	2
GO:0000479	endonucleolytic cleavage of tricistronic...	2
GO:0000478	endonucleolytic cleavage involved in rRN...	2
GO:0030490	maturation of SSU-rRNA	2
GO:0000462	maturation of SSU-rRNA from tricistronic...	2
GO:0000460	maturation of 5.8S rRNA	2
GO:0000466	maturation of 5.8S rRNA from tricistroni...	2
GO:0031125	rRNA 3'-end processing	2
GO:0006364	rRNA processing	2
GO:0000470	maturation of LSU-rRNA	2
GO:0000398	mRNA splicing, via spliceosome	2
GO:0045292	mRNA cis splicing, via spliceosome	2
GO:0000377	RNA splicing, via transesterification re...	2
GO:0000375	RNA splicing, via transesterification re...	2
GO:0090502	RNA phosphodiester bond hydrolysis, endo...	2
GO:0090501	RNA phosphodiester bond hydrolysis	2
GO:0090304	nucleic acid metabolic process	2
GO:0016070	RNA metabolic process	2
GO:0016071	mRNA metabolic process	2
GO:0034470	ncRNA processing	2
GO:0016072	rRNA metabolic process	2
GO:0034660	ncRNA metabolic process	2
GO:0009452	7-methylguanosine RNA capping	2
GO:0036260	RNA capping	2
GO:0006397	mRNA processing	2
GO:0006396	RNA processing	2
GO:0008380	RNA splicing	2
GO:0022613	ribonucleoprotein complex biogenesis	1
GO:0042274	ribosomal small subunit biogenesis	1
GO:0042254	ribosome biogenesis	1
GO:0042273	ribosomal large subunit biogenesis	1
GO:0044085	cellular component biogenesis	1
GO:0071840	cellular component organization or bioge...	1
GO:0000280	nuclear division	1
GO:0051276	chromosome organization	1
GO:0007005	mitochondrion organization	1
GO:0006996	organelle organization	1
GO:0071826	ribonucleoprotein complex subunit organi...	1
GO:0043933	macromolecular complex subunit organizat...	1
GO:0051383	kinetochore organization	1
GO:0006999	nuclear pore organization	1
GO:0051382	kinetochore assembly	1
GO:0022618	ribonucleoprotein complex assembly	1
GO:0000028	ribosomal small subunit assembly	1
GO:0042255	ribosome assembly	1
GO:0000027	ribosomal large subunit assembly	1
GO:0070925	organelle assembly	1
GO:0034508	centromere complex assembly	1
GO:0034622	cellular macromolecular complex assembly	1
GO:0065003	macromolecular complex assembly	1

### Sheet: Delayed_down_GO_clusters
GO.ID	term	cluster
GO:0071359	cellular response to dsRNA	6
GO:0071360	cellular response to exogenous dsRNA	6
GO:0071383	cellular response to steroid hormone sti...	6
GO:0071396	cellular response to lipid	6
GO:0071407	cellular response to organic cyclic comp...	6
GO:0042092	type 2 immune response	6
GO:0002381	immunoglobulin production involved in im...	6
GO:0009648	photoperiodism	6
GO:0034644	cellular response to UV	6
GO:0048678	response to axon injury	6
GO:0032526	response to retinoic acid	6
GO:0050896	response to stimulus	6
GO:0010038	response to metal ion	6
GO:0010035	response to inorganic substance	6
GO:0048311	mitochondrion distribution	5
GO:0007154	cell communication	5
GO:0010644	cell communication by electrical couplin...	5
GO:0007528	neuromuscular junction development	5
GO:0030030	cell projection organization	5
GO:0002042	cell migration involved in sprouting ang...	5
GO:0090049	regulation of cell migration involved in...	5
GO:1903670	regulation of sprouting angiogenesis	5
GO:0031175	neuron projection development	5
GO:0048666	neuron development	5
GO:0030182	neuron differentiation	5
GO:0048699	generation of neurons	5
GO:0022008	neurogenesis	5
GO:0070306	lens fiber cell differentiation	5
GO:0070307	lens fiber cell development	5
GO:0060856	establishment of blood-brain barrier	5
GO:0045165	cell fate commitment	5
GO:0072148	epithelial cell fate commitment	5
GO:0060252	positive regulation of glial cell prolif...	5
GO:0060251	regulation of glial cell proliferation	5
GO:0050768	negative regulation of neurogenesis	5
GO:0045665	negative regulation of neuron differenti...	5
GO:0048712	negative regulation of astrocyte differe...	5
GO:0045686	negative regulation of glial cell differ...	5
GO:0014014	negative regulation of gliogenesis	5
GO:0014041	regulation of neuron maturation	5
GO:0048710	regulation of astrocyte differentiation	5
GO:0014013	regulation of gliogenesis	5
GO:0050767	regulation of neurogenesis	5
GO:0051961	negative regulation of nervous system de...	5
GO:0061000	negative regulation of dendritic spine d...	5
GO:0010977	negative regulation of neuron projection...	5
GO:1903429	regulation of cell maturation	5
GO:0010721	negative regulation of cell development	5
GO:1903430	negative regulation of cell maturation	5
GO:0045577	regulation of B cell differentiation	5
GO:0045616	regulation of keratinocyte differentiati...	5
GO:2000322	regulation of glucocorticoid receptor si...	4
GO:0043401	steroid hormone mediated signaling pathw...	4
GO:0050855	regulation of B cell receptor signaling ...	4
GO:0050857	positive regulation of antigen receptor-...	4
GO:0002768	immune response-regulating cell surface ...	4
GO:0050853	B cell receptor signaling pathway	4
GO:0002429	immune response-activating cell surface ...	4
GO:0050851	antigen receptor-mediated signaling path...	4
GO:0019722	calcium-mediated signaling	4
GO:0019932	second-messenger-mediated signaling	4
GO:0050848	regulation of calcium-mediated signaling	4
GO:2001044	regulation of integrin-mediated signalin...	4
GO:2000179	positive regulation of neural precursor ...	4
GO:2000177	regulation of neural precursor cell prol...	4
GO:0050678	regulation of epithelial cell proliferat...	4
GO:0072091	regulation of stem cell proliferation	4
GO:0002684	positive regulation of immune system pro...	4
GO:0050864	regulation of B cell activation	4
GO:0050869	negative regulation of B cell activation	4
GO:0032352	positive regulation of hormone metabolic...	4
GO:0032350	regulation of hormone metabolic process	4
GO:0046886	positive regulation of hormone biosynthe...	4
GO:0046885	regulation of hormone biosynthetic proce...	4
GO:0043153	entrainment of circadian clock by photop...	4
GO:0009649	entrainment of circadian clock	4
GO:0042752	regulation of circadian rhythm	4
GO:0035563	positive regulation of chromatin binding	4
GO:0051238	sequestering of metal ion	4
GO:0065007	biological regulation	4
GO:0010817	regulation of hormone levels	4
GO:0051899	membrane depolarization	4
GO:2000021	regulation of ion homeostasis	4
GO:0034101	erythrocyte homeostasis	4
GO:2000008	regulation of protein localization to ce...	3
GO:0034394	protein localization to cell surface	3
GO:0034067	protein localization to Golgi apparatus	3
GO:0060391	positive regulation of SMAD protein impo...	3
GO:0046879	hormone secretion	3
GO:0035930	corticosteroid hormone secretion	3
GO:0035929	steroid hormone secretion	3
GO:2000846	regulation of corticosteroid hormone sec...	3
GO:2000831	regulation of steroid hormone secretion	3
GO:0046883	regulation of hormone secretion	3
GO:0046887	positive regulation of hormone secretion	3
GO:0016482	cytosolic transport	3
GO:0006811	ion transport	3
GO:0009914	hormone transport	3
GO:0060314	regulation of ryanodine-sensitive calciu...	3
GO:0051280	negative regulation of release of seques...	3
GO:0070588	calcium ion transmembrane transport	3
GO:2001257	regulation of cation channel activity	3
GO:0032412	regulation of ion transmembrane transpor...	3
GO:1903169	regulation of calcium ion transmembrane ...	3
GO:1901019	regulation of calcium ion transmembrane ...	3
GO:1901385	regulation of voltage-gated calcium chan...	3
GO:0050954	sensory perception of mechanical stimulu...	2
GO:0044699	single-organism process	2
GO:0061351	neural precursor cell proliferation	2
GO:0072089	stem cell proliferation	2
GO:0050673	epithelial cell proliferation	2
GO:0098727	maintenance of cell number	2
GO:0009653	anatomical structure morphogenesis	2
GO:0060033	anatomical structure regression	2
GO:0061430	bone trabecula morphogenesis	2
GO:0035019	somatic stem cell population maintenance	2
GO:0019827	stem cell population maintenance	2
GO:0035909	aorta morphogenesis	2
GO:0007423	sensory organ development	2
GO:0060041	retina development in camera-type eye	2
GO:0072210	metanephric nephron development	2
GO:0007399	nervous system development	2
GO:0001655	urogenital system development	2
GO:0009208	pyrimidine ribonucleoside triphosphate m...	1
GO:0009148	pyrimidine nucleoside triphosphate biosy...	1
GO:0006183	GTP biosynthetic process	1
GO:1901068	guanosine-containing compound metabolic ...	1
GO:0046039	GTP metabolic process	1
GO:0046033	AMP metabolic process	1
GO:0006047	UDP-N-acetylglucosamine metabolic proces...	1
GO:0042789	mRNA transcription from RNA polymerase I...	1
GO:0010566	regulation of ketone biosynthetic proces...	1
GO:0046184	aldehyde biosynthetic process	1
GO:0046395	carboxylic acid catabolic process	1
GO:0006699	bile acid biosynthetic process	1
GO:0008206	bile acid metabolic process	1
GO:0018198	peptidyl-cysteine modification	1
GO:0006513	protein monoubiquitination	1
GO:0070936	protein K48-linked ubiquitination	1
GO:0070129	regulation of mitochondrial translation	1
GO:0051253	negative regulation of RNA metabolic pro...	1
GO:0000122	negative regulation of transcription fro...	1
GO:0045892	negative regulation of transcription, DN...	1
GO:1903507	negative regulation of nucleic acid-temp...	1
GO:1902679	negative regulation of RNA biosynthetic ...	1
GO:0032211	negative regulation of telomere maintena...	1
GO:2000113	negative regulation of cellular macromol...	1
GO:0010605	negative regulation of macromolecule met...	1
GO:0031400	negative regulation of protein modificat...	1
GO:0010923	negative regulation of phosphatase activ...	1
