## Supplementary material for "Pleomorphic Adenoma Gene 1 Is Needed For Timely Zygotic Genome Activation and Early Embryo Development"

### Sheet: Upregulated_WT_GO_clusters
GO.ID	term	cluster
GO:0007006	mitochondrial membrane organization	9
GO:0090151	establishment of protein localization to...	9
GO:1904816	positive regulation of protein localizat...	8
GO:1904814	regulation of protein localization to ch...	8
GO:1904872	regulation of telomerase RNA localizatio...	8
GO:1904874	positive regulation of telomerase RNA lo...	8
GO:0090671	telomerase RNA localization to Cajal bod...	8
GO:0090672	telomerase RNA localization	8
GO:0090670	RNA localization to Cajal body	8
GO:0006403	RNA localization	8
GO:0042594	response to starvation	7
GO:0009987	cellular process	7
GO:0006457	protein folding	7
GO:0046907	intracellular transport	6
GO:0006810	transport	6
GO:0015991	ATP hydrolysis coupled proton transport	6
GO:0015988	energy coupled proton transmembrane tran...	6
GO:1902600	hydrogen ion transmembrane transport	6
GO:0015985	energy coupled proton transport, down el...	6
GO:0015992	proton transport	6
GO:0006818	hydrogen transport	6
GO:0071806	protein transmembrane transport	6
GO:0044743	intracellular protein transmembrane impo...	6
GO:0065002	intracellular protein transmembrane tran...	6
GO:0006839	mitochondrial transport	6
GO:1990542	mitochondrial transmembrane transport	6
GO:0090662	ATP hydrolysis coupled transmembrane tra...	6
GO:0045333	cellular respiration	5
GO:0009060	aerobic respiration	5
GO:0022904	respiratory electron transport chain	5
GO:0022900	electron transport chain	5
GO:0015980	energy derivation by oxidation of organi...	5
GO:0044281	small molecule metabolic process	5
GO:0044710	single-organism metabolic process	5
GO:0055114	oxidation-reduction process	5
GO:1901657	glycosyl compound metabolic process	5
GO:1901659	glycosyl compound biosynthetic process	5
GO:0019637	organophosphate metabolic process	5
GO:0019693	ribose phosphate metabolic process	5
GO:0006520	cellular amino acid metabolic process	5
GO:0043038	amino acid activation	5
GO:0006082	organic acid metabolic process	5
GO:0019752	carboxylic acid metabolic process	5
GO:0043436	oxoacid metabolic process	5
GO:0046034	ATP metabolic process	4
GO:0006119	oxidative phosphorylation	4
GO:0042773	ATP synthesis coupled electron transport	4
GO:0042775	mitochondrial ATP synthesis coupled elec...	4
GO:0006120	mitochondrial electron transport, NADH t...	4
GO:0006122	mitochondrial electron transport, ubiqui...	4
GO:0009259	ribonucleotide metabolic process	4
GO:0006163	purine nucleotide metabolic process	4
GO:0009150	purine ribonucleotide metabolic process	4
GO:0009167	purine ribonucleoside monophosphate meta...	4
GO:0009123	nucleoside monophosphate metabolic proce...	4
GO:0009126	purine nucleoside monophosphate metaboli...	4
GO:0009161	ribonucleoside monophosphate metabolic p...	4
GO:0009205	purine ribonucleoside triphosphate metab...	4
GO:0009141	nucleoside triphosphate metabolic proces...	4
GO:0009144	purine nucleoside triphosphate metabolic...	4
GO:0009199	ribonucleoside triphosphate metabolic pr...	4
GO:0006753	nucleoside phosphate metabolic process	4
GO:0009117	nucleotide metabolic process	4
GO:0055086	nucleobase-containing small molecule met...	4
GO:0009119	ribonucleoside metabolic process	4
GO:0009116	nucleoside metabolic process	4
GO:0046128	purine ribonucleoside metabolic process	4
GO:0042278	purine nucleoside metabolic process	4
GO:0015986	ATP synthesis coupled proton transport	4
GO:0006754	ATP biosynthetic process	4
GO:0042455	ribonucleoside biosynthetic process	4
GO:0009163	nucleoside biosynthetic process	4
GO:0042451	purine nucleoside biosynthetic process	4
GO:0046129	purine ribonucleoside biosynthetic proce...	4
GO:0009168	purine ribonucleoside monophosphate bios...	4
GO:0009156	ribonucleoside monophosphate biosyntheti...	4
GO:0009127	purine nucleoside monophosphate biosynth...	4
GO:0009124	nucleoside monophosphate biosynthetic pr...	4
GO:0009206	purine ribonucleoside triphosphate biosy...	4
GO:0009145	purine nucleoside triphosphate biosynthe...	4
GO:0009142	nucleoside triphosphate biosynthetic pro...	4
GO:0009201	ribonucleoside triphosphate biosynthetic...	4
GO:0044085	cellular component biogenesis	3
GO:0022613	ribonucleoprotein complex biogenesis	3
GO:0042274	ribosomal small subunit biogenesis	3
GO:0042254	ribosome biogenesis	3
GO:0042273	ribosomal large subunit biogenesis	3
GO:0022618	ribonucleoprotein complex assembly	3
GO:0000027	ribosomal large subunit assembly	3
GO:0042255	ribosome assembly	3
GO:0000028	ribosomal small subunit assembly	3
GO:0034622	cellular macromolecular complex assembly	3
GO:0065003	macromolecular complex assembly	3
GO:0033108	mitochondrial respiratory chain complex ...	3
GO:0043248	proteasome assembly	3
GO:0016226	iron-sulfur cluster assembly	3
GO:0007005	mitochondrion organization	3
GO:0031163	metallo-sulfur cluster assembly	3
GO:0071826	ribonucleoprotein complex subunit organi...	3
GO:0043933	macromolecular complex subunit organizat...	3
GO:0043604	amide biosynthetic process	2
GO:0044271	cellular nitrogen compound biosynthetic ...	2
GO:0006518	peptide metabolic process	2
GO:0043603	cellular amide metabolic process	2
GO:0034641	cellular nitrogen compound metabolic pro...	2
GO:0044267	cellular protein metabolic process	2
GO:0044260	cellular macromolecule metabolic process	2
GO:0044249	cellular biosynthetic process	2
GO:0046483	heterocycle metabolic process	2
GO:0006725	cellular aromatic compound metabolic pro...	2
GO:0051186	cofactor metabolic process	2
GO:0006732	coenzyme metabolic process	2
GO:0044237	cellular metabolic process	2
GO:0006091	generation of precursor metabolites and ...	2
GO:0008152	metabolic process	2
GO:0009058	biosynthetic process	2
GO:0006807	nitrogen compound metabolic process	2
GO:0044238	primary metabolic process	2
GO:1901564	organonitrogen compound metabolic proces...	2
GO:1901566	organonitrogen compound biosynthetic pro...	2
GO:0019538	protein metabolic process	2
GO:0010467	gene expression	2
GO:0043170	macromolecule metabolic process	2
GO:1901576	organic substance biosynthetic process	2
GO:1901360	organic cyclic compound metabolic proces...	2
GO:0071704	organic substance metabolic process	2
GO:1901135	carbohydrate derivative metabolic proces...	2
GO:0043043	peptide biosynthetic process	1
GO:0006413	translational initiation	1
GO:0006414	translational elongation	1
GO:0006412	translation	1
GO:0002181	cytoplasmic translation	1
GO:0032543	mitochondrial translation	1
GO:0006418	tRNA aminoacylation for protein translat...	1
GO:0006364	rRNA processing	1
GO:0006396	RNA processing	1
GO:0008380	RNA splicing	1
GO:0000398	mRNA splicing, via spliceosome	1
GO:0000375	RNA splicing, via transesterification re...	1
GO:0000377	RNA splicing, via transesterification re...	1
GO:0006400	tRNA modification	1
GO:0034470	ncRNA processing	1
GO:0008033	tRNA processing	1
GO:0009451	RNA modification	1
GO:0006399	tRNA metabolic process	1
GO:0034660	ncRNA metabolic process	1
GO:0016072	rRNA metabolic process	1
GO:0043039	tRNA aminoacylation	1
GO:0072521	purine-containing compound metabolic pro...	1
GO:0006139	nucleobase-containing compound metabolic...	1

### Sheet: Downregulated_WT_GO_clusters
GO.ID	term	cluster
GO:0000301	retrograde transport, vesicle recycling ...	9
GO:0030705	cytoskeleton-dependent intracellular tra...	9
GO:0034654	nucleobase-containing compound biosynthe...	8
GO:0097659	nucleic acid-templated transcription	8
GO:0032774	RNA biosynthetic process	8
GO:0006351	transcription, DNA-templated	8
GO:0006366	transcription from RNA polymerase II pro...	8
GO:0031935	regulation of chromatin silencing	8
GO:0045893	positive regulation of transcription, DN...	8
GO:1903508	positive regulation of nucleic acid-temp...	8
GO:1902680	positive regulation of RNA biosynthetic ...	8
GO:1903506	regulation of nucleic acid-templated tra...	8
GO:2001141	regulation of RNA biosynthetic process	8
GO:0006355	regulation of transcription, DNA-templat...	8
GO:0006357	regulation of transcription from RNA pol...	8
GO:0019219	regulation of nucleobase-containing comp...	8
GO:0051252	regulation of RNA metabolic process	8
GO:0051254	positive regulation of RNA metabolic pro...	8
GO:2000112	regulation of cellular macromolecule bio...	8
GO:0010556	regulation of macromolecule biosynthetic...	8
GO:0048515	spermatid differentiation	7
GO:0007281	germ cell development	7
GO:0007286	spermatid development	7
GO:0022412	cellular process involved in reproductio...	7
GO:0044702	single organism reproductive process	7
GO:0019953	sexual reproduction	7
GO:0007276	gamete generation	7
GO:0007283	spermatogenesis	7
GO:0048232	male gamete generation	7
GO:0003006	developmental process involved in reprod...	7
GO:0022414	reproductive process	7
GO:0000003	reproduction	7
GO:0048609	multicellular organismal reproductive pr...	7
GO:0032504	multicellular organism reproduction	7
GO:0043632	modification-dependent macromolecule cat...	6
GO:0042787	protein ubiquitination involved in ubiqu...	6
GO:0019941	modification-dependent protein catabolic...	6
GO:0006511	ubiquitin-dependent protein catabolic pr...	6
GO:0016567	protein ubiquitination	6
GO:0006464	cellular protein modification process	6
GO:0070647	protein modification by small protein co...	6
GO:0043412	macromolecule modification	6
GO:0036211	protein modification process	6
GO:0051716	cellular response to stimulus	5
GO:0009968	negative regulation of signal transducti...	5
GO:0051058	negative regulation of small GTPase medi...	5
GO:0051056	regulation of small GTPase mediated sign...	5
GO:0046578	regulation of Ras protein signal transdu...	5
GO:0009966	regulation of signal transduction	5
GO:1902531	regulation of intracellular signal trans...	5
GO:0010646	regulation of cell communication	5
GO:0010648	negative regulation of cell communicatio...	5
GO:0007167	enzyme linked receptor protein signaling...	5
GO:0060070	canonical Wnt signaling pathway	5
GO:0007264	small GTPase mediated signal transductio...	5
GO:0007265	Ras protein signal transduction	5
GO:0007165	signal transduction	5
GO:0035556	intracellular signal transduction	5
GO:0031346	positive regulation of cell projection o...	5
GO:0031344	regulation of cell projection organizati...	5
GO:0051491	positive regulation of filopodium assemb...	5
GO:0051489	regulation of filopodium assembly	5
GO:0051128	regulation of cellular component organiz...	5
GO:0050794	regulation of cellular process	5
GO:0048522	positive regulation of cellular process	5
GO:0031326	regulation of cellular biosynthetic proc...	4
GO:0031323	regulation of cellular metabolic process	4
GO:0019220	regulation of phosphate metabolic proces...	4
GO:0051174	regulation of phosphorus metabolic proce...	4
GO:0080090	regulation of primary metabolic process	4
GO:0051171	regulation of nitrogen compound metaboli...	4
GO:0009889	regulation of biosynthetic process	4
GO:0019222	regulation of metabolic process	4
GO:0009892	negative regulation of metabolic process	4
GO:0051246	regulation of protein metabolic process	4
GO:0010604	positive regulation of macromolecule met...	4
GO:0060255	regulation of macromolecule metabolic pr...	4
GO:0010468	regulation of gene expression	4
GO:0023051	regulation of signaling	4
GO:0023057	negative regulation of signaling	4
GO:0050793	regulation of developmental process	4
GO:0051094	positive regulation of developmental pro...	4
GO:0065007	biological regulation	4
GO:0050789	regulation of biological process	4
GO:0040008	regulation of growth	4
GO:0023052	signaling	3
GO:0044700	single organism signaling	3
GO:0040007	growth	3
GO:0032501	multicellular organismal process	3
GO:0050877	neurological system process	3
GO:0007010	cytoskeleton organization	2
GO:0000280	nuclear division	2
GO:0048285	organelle fission	2
GO:1903047	mitotic cell cycle process	2
GO:0000278	mitotic cell cycle	2
GO:0007049	cell cycle	2
GO:0022402	cell cycle process	2
GO:0030010	establishment of cell polarity	2
GO:0007154	cell communication	2
GO:0051301	cell division	2
GO:0007017	microtubule-based process	2
GO:0007059	chromosome segregation	2
GO:0043113	receptor clustering	2
GO:1902589	single-organism organelle organization	2
GO:0007067	mitotic nuclear division	2
GO:0061572	actin filament bundle organization	2
GO:0051017	actin filament bundle assembly	2
GO:0030030	cell projection organization	2
GO:0030031	cell projection assembly	2
GO:0032502	developmental process	1
GO:0048856	anatomical structure development	1
GO:0009653	anatomical structure morphogenesis	1
GO:0044707	single-multicellular organism process	1
GO:0044767	single-organism developmental process	1
GO:0048589	developmental growth	1
GO:0060041	retina development in camera-type eye	1
GO:0001654	eye development	1
GO:0043010	camera-type eye development	1
GO:0007423	sensory organ development	1
GO:0048513	animal organ development	1
GO:0007275	multicellular organism development	1
GO:0007399	nervous system development	1
GO:0048731	system development	1
GO:0051960	regulation of nervous system development	1
GO:0051962	positive regulation of nervous system de...	1
GO:0045664	regulation of neuron differentiation	1
GO:0045666	positive regulation of neuron differenti...	1
GO:0045595	regulation of cell differentiation	1
GO:0060284	regulation of cell development	1
GO:0031175	neuron projection development	1
GO:0061564	axon development	1
GO:0048667	cell morphogenesis involved in neuron di...	1
GO:0008045	motor neuron axon guidance	1
GO:0007409	axonogenesis	1
GO:0048812	neuron projection morphogenesis	1
GO:0048858	cell projection morphogenesis	1
GO:0060271	cilium morphogenesis	1
GO:0000904	cell morphogenesis involved in different...	1
GO:0032990	cell part morphogenesis	1
GO:0000902	cell morphogenesis	1
GO:0032989	cellular component morphogenesis	1
GO:0048666	neuron development	1
GO:0030182	neuron differentiation	1
GO:0022008	neurogenesis	1
GO:0048699	generation of neurons	1
GO:0048468	cell development	1
GO:0045444	fat cell differentiation	1
GO:0050873	brown fat cell differentiation	1
GO:0048869	cellular developmental process	1
GO:0030154	cell differentiation	1
