## Supplementary material for "Pleomorphic Adenoma Gene 1 Is Needed For Timely Zygotic Genome Activation and Early Embryo Development"

### Sheet: HOMER
Symbol	Entrez	RefSeq	Sequence	Strand	Start	End	Chr	TSS	Relative_distance_to_TSS	inHuman
Rbm3	19652	NM_016809	AACCTACTGCTCCAGGCTCCCCAAGTGCTAG	+	7724427	7724458	chrX	7723006	-1452	No
Smc3	13006	NM_007790	ATCCGCCTGCCTCTGCCTCCCGAGTGCTGGG	+	53674119	53674150	chr19	53674886	-767	No
E030024N20Rik	595139	NR_033228	ATCTTCCTGCTTCAGCCTTCAAAGCAGCTGG	+	16237735	16237766	chr19	16238588	-853	No
Psat1	107272	NM_177420	ATCCGCCTGCCTCTGCCTCCCGAGTGCTGGG	+	16001510	16001541	chr19	15999549	-1992	No
Ccdc86	108673	NM_023731	ATCTGCCTGCCTCTGCCTCCCAAGTGCTGGG	+	11024895	11024926	chr19	11023756	-1170	No
Uqcc3	107197	NM_001160356	ATCTGCCTGCCTCTGCCTCCCAAGTGCTGGG	+	8957045	8957076	chr19	8955423	-1653	No
Wdr74	107071	NM_134139	ATCCACCTGCCTCTGCCTCCCGAGTGCTGGG	+	8808805	8808836	chr19	8810329	-1524	No
Fkbp2	14227	NM_001166368	ATCCACCTGCCTCTGCCTCCCAAGTGCTGGG	+	7056360	7056391	chr19	7054951	-1440	No
Fkbp2	14227	NM_008020	ATCCACCTGCCTCTGCCTCCCAAGTGCTGGG	+	7056360	7056391	chr19	7054930	-1461	No
Phax	56698	NM_001162989	CCCAGCACTTGGGAGGCAGAGGCAGGTGGAT	-	56722481	56722512	chr18	56722223	289	No
Yipf5	67180	NM_023311	ATCCGCCTGCCTCTGCCTCCCAAAGTCAACA	+	40380865	40380896	chr18	40379053	-1843	No
Srp19	66384	NM_025527	CCCAGCACTTGGGAGGCAGAGGCAGGCGGAT	-	34489698	34489729	chr18	34490799	-1070	No
Polr2d	69241	NM_027101	ATCCACCTGCCTCTGCCTCCCAAGTGCTGGG	+	31946836	31946867	chr18	31948830	-1994	No
Polr2d	69241	NM_027002	ATCCACCTGCCTCTGCCTCCCAAGTGCTGGG	+	31946836	31946867	chr18	31948813	-1977	No
Rprd1a	225283	NM_144861	CCTAGCACCTGGGAGGCAGAGGCAGGAGGAT	-	24690370	24690401	chr18	24688705	-1665	No
Cebpz	12607	NM_001024806	ATCTGCCTGCCTCTGCCTCCCAAGTGCTGGG	+	79338159	79338190	chr17	79336410	-1780	No
Mad2l1bp	66591	NM_025649	CCCAGCATTTGGGAGGCAGAGGCAGGTGGAT	-	46291059	46291090	chr17	46290500	-559	No
Rps18	20084	NM_011296	CCCAGCACTTGGGAGGCAGAGGCAGGCGGAT	-	34094186	34094217	chr17	34092586	-1600	Yes
Pknox1	18771	NM_016670	ATCTGCCTGCCTCTGCCTCCCGAGTGCTGGG	+	31700206	31700237	chr17	31701718	-1512	No
Wdr4	57773	NM_021322	ATCTGCCTGCTTCTGCCTCCCAAGTGCTGGG	+	31649964	31649995	chr17	31649432	-563	No
Mir5098	100628577	NR_039557	CCCAGCACTCGGGAGGCAGAGGCAGGCGGAT	-	28412505	28412536	chr17	28410567	-1938	No
Rps10	67097	NM_025963	ATCCGCCTGCCTCTGCCTCCCGAGTGCTGGG	+	27772715	27772746	chr17	27772187	-559	No
Luc7l	66978	NM_025881	ATGTGCCTGCCTCTGCCTTCCCCAGCGCTGG	+	26389272	26389303	chr17	26389855	-583	No
Mis18a	66578	NM_025642	CCTAGCATGTGGGAGGCTGAAGCAGGAGGAT	-	90728602	90728633	chr16	90727616	-986	No
Cmss1	66497	NM_025599	ATCTGCTTGCCTCTGCTTCCCAGATTGCTGG	+	57607589	57607620	chr16	57606980	-640	No
Rpl24	68193	NM_024218	ATCTGCCCATCTCTGCCTGCCAAATATCCAG	+	55964678	55964709	chr16	55966388	-1710	Yes
Rpl24	68193	NM_024218	ATCCACCTGCCTCTGCCTCCCAAGTGCTGGG	+	55966032	55966063	chr16	55966388	-356	Yes
Dppa2	73703	NM_028615	ATCCACCTGCCTCTGCCTCCCAAATGCTGGG	+	48309883	48309914	chr16	48310387	-504	No
Dppa4	73693	NM_001018002	ATCCGCCTGCCTCTGCCTCCCGAGTGCTGGG	+	48282020	48282051	chr16	48283848	-1828	No
Pak2	224105	NM_177326	ATTCGCCTGCCTCTGCCTCCCAAGTGCTAGG	+	32080655	32080686	chr16	32079428	-1258	No
Pak2	224105	NM_177326	ATCTGCCTGCCTCTGCCTCCCGAGTTCTGGG	+	32080237	32080268	chr16	32079428	-840	No
Pak2	224105	NM_177326	GTACCTCTTCAGGAGGCAGAAGCAGGAGGAT	-	32079805	32079836	chr16	32079428	-377	No
Tmem186	66690	NM_025708	CCCAGCACTCGGGAGGCAGAGACAGGCGGAT	-	8639400	8639431	chr16	8637794	-1606	No
Nhp2l1	20826	NM_011482	CCCTGCACTTGGGAGGCAGAGGCAGGTGGAT	-	81878329	81878360	chr15	81878028	-301	No
Rps19bp1	66538	NM_175109	CCCAGCACTTGGGAGGCAGAGGCAGGCTGAT	-	80095994	80096025	chr15	80094736	-1258	No
Dcaf13	223499	NM_198606	CCCAGCACTTGGGAGGCAGAGGCAGGCGGAT	-	38944832	38944863	chr15	38944420	443	No
Med4	67381	NM_026119	ATCTGCCTGCCTCTGCTTCCTTGAGTGTTGG	+	73909194	73909225	chr14	73909856	-662	No
Fzd3	14365	NM_021458	ATCCACCTGCCTCTGCCTCCCAAGTGCTAGG	+	65883045	65883076	chr14	65881300	-1776	No
Rps24	20088	NM_011297	ATCCACCTGCCTCTGCCTCCCGAGTGCTGGG	+	25308898	25308929	chr14	25309903	-1005	No
Rps24	20088	NM_011297	CCCAGCACTTGGGAGGCAAAGGCAGGCGGAT	-	25309229	25309260	chr14	25309903	-643	No
Ecd	70601	NM_027475	CCCAGCACTTGGGAGGCAGAGGCAGGTGGAT	-	21168964	21168995	chr14	21167343	-1621	No
Dimt1	66254	NM_025447	CCCAGCACTTGGGAGGCAGAGGCAGGCAGAT	-	107736206	107736237	chr13	107737209	-972	No
Ipo11	76582	NM_029665	ATTCGCCTGCCTCTGCCTCCCAAGTGCTGGG	+	107728135	107728166	chr13	107726995	-1171	No
Ipo11	76582	NM_029665	CCCAGCACTCGGGAGGCAGAGGCAGGCGGAT	-	107727543	107727574	chr13	107726995	-548	No
Nrp	654309	NM_001013372	CCCAGCACTTGGGAGGCAGAGGCAGGCAGAT	-	88786308	88786339	chr12	88784967	-1341	No
Alkbh1	211064	NM_001102565	CCCAGCACTTGGGAGGCAGAGGCAGGCAGAT	-	88786308	88786339	chr12	88784789	-1519	No
Psma3	19167	NM_001310595	ATCCGCCTGCCTCTGCCTCCCGAGTACTGGG	+	72074530	72074561	chr12	72075610	-1080	No
Psma3	19167	NM_001310595	ATCCGCCTGCCTCTGCCTCCCGAGTGCTGGG	+	72075261	72075292	chr12	72075610	-349	No
Rps29	20090	NM_009093	ATCCTCCTGTCTCAGCCTCCCGAGTAGCTGG	+	70260310	70260341	chr12	70260173	-168	Yes
Mipol1	73490	NM_001164370	ATCCGCCTGCCTCTGCCTCCCAAGTGCTGGA	+	58330063	58330094	chr12	58331412	-1349	No
Prps1l3	328099	NM_001037746	ATCCGCCTGCCTCTGCCTCCCAAGTGCTGGA	+	58330063	58330094	chr12	58331399	-1336	No
Ap4s1	11782	NM_001329698	CCCAGCACTTGGGAGGCAGAGGCAGGTGGAT	-	52790013	52790044	chr12	52791953	-1909	No
Gm2027	100039062	NR_045113	ATCCGCCTGCCTCTGCCTCCCCAGTGCTGGG	+	45321437	45321468	chr12	45322343	-906	No
Adi1	104923	NM_134052	ATCTGCCTGCCTCTGGCTCCCAAGTGCTGGG	+	29358744	29358775	chr12	29360072	-1328	No
Rps7	20115	NM_011300	ATCTGCCTGCCTCTGCCTCCCAAGTGCTGGG	+	29322599	29322630	chr12	29320818	-1812	Yes
Rps7	20115	NM_011300	ATCCGCCTGCCTCTGCCTCCCGAGTGCTGGG	+	29321156	29321187	chr12	29320818	-369	Yes
Ndufaf8	208501	NM_001110242	CCCAGCACTTGGGAGGCAGAGGCAGGCAGAT	-	119958577	119958608	chr11	119960248	-1640	No
Mir5098	100628577	NR_039557	CCCAGCACTCGGGAGGCAGAGGCAGGCAGAT	-	119742894	119742925	chr11	119743603	-678	No
Hn1	15374	NM_008258	ATCCACCTGCCTCTGACTCCTGAGTTGGTGC	+	115376784	115376815	chr11	115375684	-1131	No
Rpl38	67671	NM_001048058	CCCAGCACTCGGGAGGCAGAGGCAGGTGGAT	-	114529515	114529546	chr11	114530095	-549	No
Rpl38	67671	NM_001048058	CCCAGCACTCGGGAGGCAGAGGCAGGCGGAT	-	114528856	114528887	chr11	114530095	-1208	No
Rpl38	67671	NM_001048057	CCCAGCACTCGGGAGGCAGAGGCAGGTGGAT	-	114529515	114529546	chr11	114529857	-311	No
Rpl38	67671	NM_001048057	CCCAGCACTCGGGAGGCAGAGGCAGGCGGAT	-	114528856	114528887	chr11	114529857	-970	No
Rpl27	19942	NM_011289	ATCCGCCTGCCTCTGCCTCCCAAGTGCTGGG	+	101303097	101303128	chr11	101303559	-462	No
Rpl19	19921	NM_009078	ATCCACCTGCCTCTGCCTCCCAAGTGCTGGG	+	97886570	97886601	chr11	97888238	-1668	No
Rpl19	19921	NM_001159483	ATCCACCTGCCTCTGCCTCCCAAGTGCTGGG	+	97886570	97886601	chr11	97888024	-1454	No
Atp5g1	11951	NM_007506	ATCCACCTACCTCTGCCTCCCAAGTGCTGGG	+	95938411	95938442	chr11	95937008	-1434	No
Atp5g1	11951	NM_001161419	ATCCACCTACCTCTGCCTCCCAAGTGCTGGG	+	95938411	95938442	chr11	95936945	-1497	No
Psmd11	69077	NM_178616	CCCAGCACTTGGGAGGCAGAGGCAGGCGGAT	-	80240593	80240624	chr11	80242117	-1493	No
Psmd11	69077	NM_178616	CCCAGCACTCGGGAGGCAGAGGCAGGCAGAT	-	80240334	80240365	chr11	80242117	-1752	No
Tefm	68550	NM_183275	CCCAACACTTGGGAGGCAGAGGCAGGTGAAT	-	79957596	79957627	chr11	79955655	-1941	No
Snrnp25	78372	NM_030093	TTTCTCCTGCCTCAGTCTCTCCAAGTGCTAG	+	32104078	32104109	chr11	32105415	-1337	No
Ccm2	216527	NM_001190343	ATCTGCCTGCTTCTGCCTCCCAAGTGCTGGG	+	6445132	6445163	chr11	6446890	-1758	No
Rps26	27370	NM_013765	ATCCACCTGCCTCTGCCTCCCAAGTTCTGGG	+	128065451	128065482	chr10	128063562	-1920	Yes
Rps26	27370	NM_013765	ATCCGCCTGCCTCTGCCTCCCAAGTGCTGGG	+	128064419	128064450	chr10	128063562	-888	Yes
Actr6	67019	NM_025914	ATCTGCCTGCCTCTGCCTCCCAAGTGCTGGG	+	89196321	89196352	chr10	89195040	-1312	No
Actr6	67019	NM_025914	CCAGAACTCCTGCAGGCGGAGACAGGAGGAT	-	89196716	89196747	chr10	89195040	-1676	No
Zfp873	408062	NM_001024626	ATCTGCCTGCCTCTGCCTCCCAAGTGCTGGG	+	81509028	81509059	chr10	81510872	-1844	No
Zfp873	408062	NM_001319203	ATCTGCCTGCCTCTGCCTCCCAAGTGCTGGG	+	81509028	81509059	chr10	81510868	-1840	No
Mrpl54	66047	NM_025317	ATCTACCTACCTCTGCCTCCCAAGTGTGGGG	+	80730231	80730262	chr10	80729671	-591	No
Rps15	20054	NM_001310726	ATCTGCCTGCCTCTGCCTCCCAAGAGCTGGG	+	79753567	79753598	chr10	79755254	-1687	No
Rps15	20054	NM_001310726	CCCAGCACTTGGGAGGCAGAGGCAGGTGGAT	-	79754393	79754424	chr10	79755254	-830	No
Rps15	20054	NM_001310726	CCCAGCATTTGGGAGGCAGAGGCAGGCGGAT	-	79754093	79754124	chr10	79755254	-1130	No
Rps15	20054	NM_009091	ATCTGCCTGCCTCTGCCTCCCAAGAGCTGGG	+	79753567	79753598	chr10	79755176	-1609	No
Rps15	20054	NM_009091	CCCAGCACTTGGGAGGCAGAGGCAGGTGGAT	-	79754393	79754424	chr10	79755176	-752	No
Rps15	20054	NM_009091	CCCAGCATTTGGGAGGCAGAGGCAGGCGGAT	-	79754093	79754124	chr10	79755176	-1052	No
Ginm1	215751	NM_001346750	CCCAGCACGTGGGAGGCAGAGGCAGGTGGAT	-	7501438	7501469	chr10	7500715	-723	No
Nup43	69912	NM_145706	ATCCGCCTGCCTCTGCCTCCCGAGTTCTGGG	+	7387068	7387099	chr10	7387302	-234	No
Rnf7	19823	NM_001311135	ATCCGCCTGCCTCTGCCTCCCGAGTGCTGGG	+	96379517	96379548	chr9	96379094	-454	No
Ddx10	77591	NM_029936	CCCAGCACTTGGGAGGCAGAGGTAGGTGGAT	-	53057337	53057368	chr9	53056217	-1120	No
Rps25	75617	NM_024266	ATCCGCCTGCCTCTGCCTCCCAAGTGCTGGG	+	44214183	44214214	chr9	44215797	-1614	No
Zglp1	100009600	NM_001103168	CCCAGCACTTGGGAGGCAGAGGAAGGTGGAT	-	20873390	20873421	chr9	20871537	-1853	No
4931406C07Rik	70984	NM_001199485	ATCCACCTGCCTCTGCCTCCCGAGTGCTGGG	+	15110230	15110261	chr9	15110611	350	No
Taf1d	75316	NM_029248	CCCAGCACTCGGGAGGCAGAGGCAGGTGGAT	-	15110230	15110261	chr9	15110658	-397	No
Usp10	22224	NM_001310630	ATCTGCCTGCCTCTGCCTCCCGAGTGCTGGG	+	122432751	122432782	chr8	122434260	-1509	No
Usp10	22224	NM_001310630	CCCAGCATTTGGGAGGCAGAGGCAGGTGCAT	-	122433377	122433408	chr8	122434260	-852	No
Usp10	22224	NM_001310630	CCCAGCCCTTGGGAGGCAGAGGCAGGCAGAT	-	122433096	122433127	chr8	122434260	-1133	No
Gcsh	68133	NM_026572	ATTCACCTGCCTCTGCCTCCCAAGTGCTGGG	+	119518884	119518915	chr8	119517349	-1566	No
Gcsh	68133	NM_026572	ATCCGCCTGCCTCTGCCTCCCGAGTGCTGGG	+	119517930	119517961	chr8	119517349	-612	No
Gabarapl2	93739	NM_026693	CCGGGAGCTCAGGAGGCAGAGGCAGGCAGAT	-	114462717	114462748	chr8	114464603	-1855	No
Dand5	23863	NR_033145	CCCAGCACTTGGGAGGCAGAGGCAGGCGGAT	-	87356786	87356817	chr8	87356164	-622	No
Ddx39	68278	NM_197982	CCCAGCACTTGGGAGGCAGAGGCAGACGGAT	-	86238520	86238551	chr8	86239076	-525	No
Casp3	12367	NM_001284409	ATCTACCTGCCTCTGCCTCCCAAGTGCTGGG	+	47701886	47701917	chr8	47702645	-759	No
Mir7238	102465714	NR_106097	CCCAGCACTTGGGAGGCAGAGGCAGGCGGAT	-	11637270	11637301	chr8	11635736	-1534	No
E230013L22Rik	102132	NR_126558	ATCCTCCTGCCTCTGCCTCCCAAGTGCTGGG	+	11477570	11477601	chr8	11477929	-359	No
Rps13	68052	NM_026533	CCCAGCACTTGGGAGGCAGAGGCAGGTGAAT	-	123479464	123479495	chr7	123477704	-1760	No
Folr1	14275	NM_001252552	CCCAGCACTCGGGAGGCAGAGGCAGGCAGAT	-	109020669	109020700	chr7	109019302	-1367	No
Rps3	27050	NM_012052	CCCAGCATTCGGGAGGCAGAGACAGGCAGAT	-	106634153	106634184	chr7	106632219	-1934	No
2610206C17Rik	72495	NR_038175	ATCCGCCTGCCTCTGCCTCCCAAGTGCTGGG	+	91837459	91837490	chr7	91838150	-691	No
Vimp	109815	NM_001348246	ATTTGCCTGCCTCTGCCTCCCAAGTGCTGGG	+	73222967	73222998	chr7	73224535	-1568	No
Rpl18	19899	NM_009077	CCAGCTACTTCGGAGGCTGAAGCAGGAAGAG	-	52972417	52972448	chr7	52973441	-993	No
Rpl14-ps1	100040970	NR_110499	CCCAGCACTTGGGAGGCCGAGGCAGCAGGAT	-	52579991	52580022	chr7	52580328	-306	No
Zscan5b	170734	NM_133204	ATCCGCCTGCCTCTACCTCCCAAGTGCTGGG	+	6173522	6173553	chr7	6173880	-358	No
Zscan5b	170734	NM_133204	ATCCTCCAGCCTCAGCCTCCCCAGTAGCCCG	+	6173681	6173712	chr7	6173880	-199	No
Rps9	76846	NM_029767	ATCCACCTGCCTCTGCCTCCCAAGTGCTGGG	+	3654372	3654403	chr7	3655643	-1271	No
D7Ertd143e	100303645	NR_028425	CCCAGCATTTGGGAGGCAGAGGCAGGCGGAT	-	3217112	3217143	chr7	3218785	-1642	No
Gm6654	626175	NR_038089	ATCCACCTGCCTCTGCCTCCCGAGTGCTGGG	+	146598132	146598163	chr6	146596324	-1839	No
Fancd2os	70979	NM_027633	ATCCGCCTGTCTCTGCCTCCCGAGTGCTGGG	+	113551760	113551791	chr6	113550709	-1082	No
Fancd2os	70979	NM_027633	ATCTGCCTGCCTCTGCCTCCCAAGTGCTGGG	+	113551080	113551111	chr6	113550709	-402	No
Ruvbl1	56505	NM_019685	ATCTGCCTGCCTCTGCCTCCCGAGTGCTGGG	+	88414829	88414860	chr6	88415403	-574	No
Particl	78108	NR_046011	TGCTACCAGCCTCAACCTCCCAAGTAGCTGG	+	72387263	72387294	chr6	72388677	-1414	No
Rbm28	68272	NM_133925	ATCCGCCTGCCTCTGCCTCCCGAGTGCCGGG	+	29116024	29116055	chr6	29114724	-1331	No
Brca2	12190	NM_001081001	ATCAGCCTGCCTCTGCCTCCCAAGTGCTGGG	+	151324033	151324064	chr5	151325196	-1163	No
Crcp	12909	NM_007761	ATCCGCCTGCCTCTGCCTCCCAAGTGCTGGG	+	130504795	130504826	chr5	130505176	-381	No
Chchd2	14004	NM_024166	ATCCGCCTGCCTCTGCCTCCCAAGTGCTGAG	+	130365077	130365108	chr5	130363340	-1768	No
Rpl5	100503670	NM_016980	CCCAGCACTTGGGAGGCAGAGGCAGGCTGAT	-	108329255	108329286	chr5	108329547	-261	No
Mir5098	100628577	NR_039557	ATCCGCCTGCCTCTGCCTCCCGAGTGCTGGG	+	77701895	77701926	chr5	77701782	113	No
Mrpl20	66448	NM_025570	ATCTGCCTGCCTCTGCCTCCCAAGTGCTGGG	+	155176706	155176737	chr4	155177727	-1021	No
Rpl22	19934	NM_001277114	ATCCGCCTGCCTCTGCCTCCCGAGTGCTGGG	+	151697898	151697929	chr4	151699835	-1937	Yes
Rpl22	19934	NM_001277113	ATCCACCTGCCTCTGCCTCCCAAGTGCTGGG	+	151697717	151697748	chr4	151698545	-828	Yes
Rpl22	19934	NM_001277113	ATCCGCCTGCCTCTGCCTCCCGAGTGCTGGG	+	151697898	151697929	chr4	151698545	-647	Yes
Pramel4	347710	NM_001001319	ATCCGCCTGCCTCTGCCTCCCGAGTGCTGGG	+	143647711	143647742	chr4	143649029	-1318	No
Srsf10	14105	NM_001080387	CCCAGCACTTGGGAGGCACAGGCAGGTGGAT	-	135410896	135410927	chr4	135411986	-1059	No
Rpa2	19891	NM_011284	ATCCACCTGCCTCCACCTCCCAAGTGTTGGG	+	132323012	132323043	chr4	132324275	-1263	No
Rpa2	19891	NM_011284	ATCCTCCTGCCTCTGCCTCCTAAATGCTGGG	+	132323588	132323619	chr4	132324275	-687	No
Snhg3	399101	NR_003270	ATCCGCCTGCCTCTGCCTCCTGAGTGCTAGG	+	131909972	131910003	chr4	131909601	-402	No
Rnf20	109331	NM_001163263	ATCTGCCTGCCTCTGCCTCCCAAGTGCTGGG	+	49644064	49644095	chr4	49644932	-868	No
Tomm5	68512	NM_001099675	ATTCGCCTGCCTCTGCCTCCCAAGTGCTGGG	+	45122848	45122879	chr4	45120985	-1894	No
Tomm5	68512	NM_001099675	ATCTGCCTGCCTCTGCCTCCCGAGTGCTGGG	+	45122665	45122696	chr4	45120985	-1711	No
Rpf1	70285	NM_027371	CCCAGCACTCGGGAGGCAGAGGCAGGCGGAT	-	146185472	146185503	chr3	146184387	-1085	No
Rpl34	68436	NM_001005859	ATCTGCCTGCCTCTGCCTCCCAAGTGCTGGG	+	130434335	130434366	chr3	130433316	-1050	No
Rpl34	68436	NM_001287581	ATCTGCCTGCCTCTGCCTCCCAAGTGCTGGG	+	130434335	130434366	chr3	130433255	-1111	No
Rpl34-ps1	619547	NM_001199350	ATCTGCCTGCCTCTGCCTCCCAAGTGCTGGG	+	130434335	130434366	chr3	130433247	-1119	No
Elovl6	170439	NM_130450	ATCCGCCTGCCTCTGCCTCCCGAGTGCTGGG	+	129233379	129233410	chr3	129235304	-1925	No
6330549D23Rik	229613	NR_003619	CCCAGTATTCAGGAGGCAGAGGCAGGCAGAT	-	96434714	96434745	chr3	96433742	-972	No
Rps27	57294	NM_027015	ATCCGCCTGCCTCTGCCTCCCAGGTGCTGGG	+	90018828	90018859	chr3	90017570	-1289	No
Rps27rt	100043813	NM_001190258	ATCCGCCTGCCTCTGCCTCCCAGGTGCTGGG	+	90018828	90018859	chr3	90017569	-1290	No
Actl6a	56456	NM_019673	ATCCACCTGCCTCTGCCTCTTGAATTCTGGG	+	32605887	32605918	chr3	32607468	-1581	No
Arfrp1	76688	NM_001165991	ATCTGCTTGCCTCTGCCTCCCAAGTGCTGGG	+	181101960	181101991	chr2	181100109	-1882	No
Zgpat	229007	NM_001048148	CCCAGCACTTGGGAGGCAGAGGCAGGCAGAT	-	181098488	181098519	chr2	181100128	-1609	No
Zgpat	229007	NM_144894	CCCAGCACTTGGGAGGCAGAGGCAGGCAGAT	-	181098488	181098519	chr2	181099636	-1117	No
Rps21	66481	NM_025587	ATCTGCCTGCCTCTGCCTCCCGAGTGCTGGG	+	179990987	179991018	chr2	179992084	-1097	No
Oip5	70645	NM_001042653	CCCAGCACTTGGGAGGCAGAGGCAGGTGGAT	-	119444972	119445003	chr2	119444241	-731	No
Nusap1	108907	NM_001042652	CCCAGCACTTGGGAGGCAGAGGCAGGCAGAT	-	119443007	119443038	chr2	119444034	-996	Yes
Exd1	241624	NM_172857	CCAGCACTTGGGGGGGCTGAAGCAAGAGGAC	-	119375247	119375278	chr2	119373363	-1884	No
Zfyve19	72008	NM_001164827	CCCAGTACTGGGGAGGCAGAGGCAGGCGGAT	-	119033489	119033520	chr2	119034456	-936	No
Zfyve19	72008	NM_001164827	CCCAGCACTTGGGAGGCAGAGGCAGGTGGAT	-	119033168	119033199	chr2	119034456	-1257	No
Nop10	66181	NM_025403	ATCCTCCTGCCTCCGCCTCCCGAGTGCTGGG	+	112101385	112101416	chr2	112102083	-698	Yes
Kif18a	228421	NM_139303	ATCTGCCTGCCTCTGCCTCCCAAGTGCTGGG	+	109119542	109119573	chr2	109120895	-1353	No
Nup35	69482	NM_001190179	ATCCGCTTGCCTCTGCCTCCCAAGTGCCGGG	+	80478748	80478779	chr2	80479421	-673	No
Nup35	69482	NM_001190179	CTCAGCACTTGGGAGGCAGAGGCAGGAGGAT	-	80478271	80478302	chr2	80479421	-1119	No
Nup35	69482	NM_027091	ATCCGCTTGCCTCTGCCTCCCAAGTGCCGGG	+	80478748	80478779	chr2	80478969	-221	No
Nup35	69482	NM_027091	CTCAGCACTTGGGAGGCAGAGGCAGGAGGAT	-	80478271	80478302	chr2	80478969	-667	No
Tor2a	30933	NM_152800	ATCTGCCTGCCTCTGCCTCCCAAGTGCTGGG	+	32612236	32612267	chr2	32612754	-518	No
Urm1	68205	NM_026615	ATCCATCTGCCTCTGCCTCCCAAGTGCTGGG	+	29681640	29681671	chr2	29682909	-1269	No
Rrp15	67223	NM_026041	CCTAGCACTCAGGAGGCAGAGGCAGGCGGAT	-	188575044	188575075	chr1	188573237	-1807	No
Srp9	27058	NM_012058	CCCAGCACTTGGGAGGCAGAGGCAGGCGGAT	-	184053549	184053580	chr1	184054868	-1288	No
Becn2	226720	NM_001290692	ATCCGCCTGCCTCTGCCTCCCAAGTGCTGGG	+	177850178	177850209	chr1	177850460	-282	No
Tor1aip2	240832	NM_001160181	ATCCGCCTGCCTCTGCCTCCCGAGTGCTGGG	+	157886092	157886123	chr1	157887991	-1899	No
Timm17a	21854	NM_011590	ATTTGCCTGCCTCTGCCTCCCAAGTGCTGGG	+	137211462	137211493	chr1	137210314	-1179	Yes
Timm17a	21854	NM_011590	CCCAGCACTTGGGAGGCAGAGGCAGGCAGAT	-	137211994	137212025	chr1	137210314	-1680	Yes
Rpl37a	19981	NM_009084	CCCAGCACTTGGGAGGCAGAGGCAGGCGGAT	-	72757007	72757038	chr1	72757834	-796	No
Tceb1	67923	NM_001310470	CCCAGCACTTGGGAGGCAGAGGCAGAAGGAT	-	16648573	16648604	chr1	16647200	-1373	Yes
Tceb1	67923	NM_026456	CCCAGCACTTGGGAGGCAGAGGCAGAAGGAT	-	16648573	16648604	chr1	16646946	-1627	Yes
